# Sequences in the cytoplasmic tail of SARS-CoV-2 Spike facilitate expression at the cell surface and syncytia formation

**DOI:** 10.1101/2020.10.12.335562

**Authors:** Jerome Cattin-Ortolá, Lawrence Welch, Sarah L. Maslen, J. Mark Skehel, Guido Papa, Leo C. James, Sean Munro

**Affiliations:** MRC Laboratory of Molecular Biology, Francis Crick Avenue, Cambridge CB2 0QH, UK

## Abstract

The Spike (S) protein of SARS-CoV-2 binds ACE2 to direct fusion with host cells. S comprises a large external domain, a transmembrane domain (TMD) and a short cytoplasmic tail. Understanding the intracellular trafficking of S is relevant to SARS-CoV-2 infection, and to vaccines expressing full-length S from mRNA or adenovirus vectors. We have applied proteomics to identify cellular factors that interact with the cytoplasmic tail of S. We confirmed interactions with the COPI and COPII vesicle coats, ERM family actin regulators, and the WIPI3 autophagy component. The COPII binding-site promotes exit from the endoplasmic reticulum (ER), and although COPI-binding should retain S in the early Golgi where viral budding occurs, there is a suboptimal histidine residue in the recognition motif. As a result, S leaks to the surface where it accumulates and can direct the formation of multinucleate syncytia. Thus, the trafficking signals in the tail of S indicate that syncytia play a role in the SARS-CoV-2 lifecycle.
