## Supplementary Table 2 for "Sequences in the cytoplasmic tail of SARS-CoV-2 Spike facilitate expression at the cell surface and syncytia formation"

### Sheet: Plasmids
Plasmid name	Description	Amino-acid sequence	Backbone	Notes	Cloning method
pJC149	GST-SDLEVLFQGPLGSPGIQ-Spike(SARS-CoV2, 1255-1273)	KFDEDDSEPVLKGVKLHYT	pGEX6p2	Codon optimised for human expression	Gibson cloning between PCR amplified vector and insert.
pJC150	GST-SDLEVLFQGPLGSPGIQ-Spike(SARS-CoV2, 1237-1273)	MTSCCSCLKGCCSCGSCCKFDEDDSEPVLKGVKLHYT	pGEX6p2	Codon optimised for human expression	Gibson cloning between PCR amplified vector and insert.
pJC247	GST-SDLEVLFQGPLGSPGIQ-Spike(SARS-CoV2, 1237-1254)	MTSCCSCLKGCCSCGSCC	pGEX6p2	Codon optimised for human expression	Sequence specific primers were annealed and ligated at the EcoRI and XhoI sites
pJC173	GST-SDLEVLFQGPLGSPGIQ-Spike(SARS-CoV2, 1237-1273) M1237A; T1238A	AASCCSCLKGCCSCGSCCKFDEDDSEPVLKGVKLHYT	pGEX6p2	Codon optimised for human expression	Two fragments of pJC150 were PCR amplified using mutation specific primers and assembled by Gibson cloning
pJC174	GST-SDLEVLFQGPLGSPGIQ-Spike(SARS-CoV2, 1237-1273) S1239A; C1240A	MTAACSCLKGCCSCGSCCKFDEDDSEPVLKGVKLHYT	pGEX6p2	Codon optimised for human expression	Two fragments of pJC150 were PCR amplified using mutation specific primers and assembled by Gibson cloning
pJC175	GST-SDLEVLFQGPLGSPGIQ-Spike(SARS-CoV2, 1237-1273) C1241A; S1242A	MTSCAACLKGCCSCGSCCKFDEDDSEPVLKGVKLHYT	pGEX6p2	Codon optimised for human expression	Two fragments of pJC150 were PCR amplified using mutation specific primers and assembled by Gibson cloning
pJC176	GST-SDLEVLFQGPLGSPGIQ-Spike(SARS-CoV2, 1237-1273) C1243A; L1244A	MTSCCSAAKGCCSCGSCCKFDEDDSEPVLKGVKLHYT	pGEX6p2	Codon optimised for human expression	Two fragments of pJC150 were PCR amplified using mutation specific primers and assembled by Gibson cloning
pJC177	GST-SDLEVLFQGPLGSPGIQ-Spike(SARS-CoV2, 1237-1273) K1245A; G1246A	MTSCCSCLAACCSCGSCCKFDEDDSEPVLKGVKLHYT	pGEX6p2	Codon optimised for human expression	Two fragments of pJC150 were PCR amplified using mutation specific primers and assembled by Gibson cloning
pJC178	GST-SDLEVLFQGPLGSPGIQ-Spike(SARS-CoV2, 1237-1273) C1247A; C1248A	MTSCCSCLKGAASCGSCCKFDEDDSEPVLKGVKLHYT	pGEX6p2	Codon optimised for human expression	Two fragments of pJC150 were PCR amplified using mutation specific primers and assembled by Gibson cloning
pJC179	GST-SDLEVLFQGPLGSPGIQ-Spike(SARS-CoV2, 1237-1273) S1249A; C1250A	MTSCCSCLKGCCAAGSCCKFDEDDSEPVLKGVKLHYT	pGEX6p2	Codon optimised for human expression	Two fragments of pJC150 were PCR amplified using mutation specific primers and assembled by Gibson cloning
pJC180	GST-SDLEVLFQGPLGSPGIQ-Spike(SARS-CoV2, 1237-1273) G1251A; S1252A	MTSCCSCLKGCCSCAACCKFDEDDSEPVLKGVKLHYT	pGEX6p2	Codon optimised for human expression	Two fragments of pJC150 were PCR amplified using mutation specific primers and assembled by Gibson cloning
pJC181	GST-SDLEVLFQGPLGSPGIQ-Spike(SARS-CoV2, 1237-1273) C1253A; C1254A	MTSCCSCLKGCCSCGSAAKFDEDDSEPVLKGVKLHYT	pGEX6p2	Codon optimised for human expression	Two fragments of pJC150 were PCR amplified using mutation specific primers and assembled by Gibson cloning
pJC182	GST-SDLEVLFQGPLGSPGIQ-Spike(SARS-CoV2, 1237-1273) K1255A; F1256A	MTSCCSCLKGCCSCGSCCAADEDDSEPVLKGVKLHYT	pGEX6p2	Codon optimised for human expression	Two fragments of pJC150 were PCR amplified using mutation specific primers and assembled by Gibson cloning
pJC183	GST-SDLEVLFQGPLGSPGIQ-Spike(SARS-CoV2, 1237-1273) D1257A; E1258A	MTSCCSCLKGCCSCGSCCKFAADDSEPVLKGVKLHYT	pGEX6p2	Codon optimised for human expression	Two fragments of pJC150 were PCR amplified using mutation specific primers and assembled by Gibson cloning
pJC184	GST-SDLEVLFQGPLGSPGIQ-Spike(SARS-CoV2, 1237-1273) D1259A; D1260A	MTSCCSCLKGCCSCGSCCKFDEAASEPVLKGVKLHYT	pGEX6p2	Codon optimised for human expression	Two fragments of pJC150 were PCR amplified using mutation specific primers and assembled by Gibson cloning
pJC185	GST-SDLEVLFQGPLGSPGIQ-Spike(SARS-CoV2, 1237-1273) E1261A; E1262A	MTSCCSCLKGCCSCGSCCKFDEDDAAPVLKGVKLHYT	pGEX6p2	Codon optimised for human expression	Two fragments of pJC150 were PCR amplified using mutation specific primers and assembled by Gibson cloning
pJC186	GST-SDLEVLFQGPLGSPGIQ-Spike(SARS-CoV2, 1237-1273) P1263A; V1264A	MTSCCSCLKGCCSCGSCCKFDEDDSEAALKGVKLHYT	pGEX6p2	Codon optimised for human expression	Two fragments of pJC150 were PCR amplified using mutation specific primers and assembled by Gibson cloning
pJC187	GST-SDLEVLFQGPLGSPGIQ-Spike(SARS-CoV2, 1237-1273) L1265A; K1266A	MTSCCSCLKGCCSCGSCCKFDEDDSEPVAAGVKLHYT	pGEX6p2	Codon optimised for human expression	Two fragments of pJC150 were PCR amplified using mutation specific primers and assembled by Gibson cloning
pJC188	GST-SDLEVLFQGPLGSPGIQ-Spike(SARS-CoV2, 1237-1273) G1267A; V1268A	MTSCCSCLKGCCSCGSCCKFDEDDSEPVLKAAKLHYT	pGEX6p2	Codon optimised for human expression	Two fragments of pJC150 were PCR amplified using mutation specific primers and assembled by Gibson cloning
pJC189	GST-SDLEVLFQGPLGSPGIQ-Spike(SARS-CoV2, 1237-1273) K1269A; L1270A	MTSCCSCLKGCCSCGSCCKFDEDDSEPVLKGVAAHYT	pGEX6p2	Codon optimised for human expression	Two fragments of pJC150 were PCR amplified using mutation specific primers and assembled by Gibson cloning
pJC190	GST-SDLEVLFQGPLGSPGIQ-Spike(SARS-CoV2, 1237-1273) H1271A; Y1272A	MTSCCSCLKGCCSCGSCCKFDEDDSEPVLKGVKLAAT	pGEX6p2	Codon optimised for human expression	Two fragments of pJC150 were PCR amplified using mutation specific primers and assembled by Gibson cloning
pJC191	GST-SDLEVLFQGPLGSPGIQ-Spike(SARS-CoV2, 1237-1273) T1273A	MTSCCSCLKGCCSCGSCCKFDEDDSEPVLKGVKLHYA	pGEX6p2	Codon optimised for human expression	Two fragments of pJC150 were PCR amplified using mutation specific primers and assembled by Gibson cloning
pJC254	GST-SDLEVLFQGPLGSPGIQ-Spike(SARS-CoV2, 1237-1273) M1237A	ATSCCSCLKGCCSCGSCCKFDEDDSEPVLKGVKLHYT	pGEX6p2	Codon optimised for human expression	Two fragments of pJC150 were PCR amplified using mutation specific primers and assembled by Gibson cloning
pJC255	GST-SDLEVLFQGPLGSPGIQ-Spike(SARS-CoV2, 1237-1273) T1238A	MASCCSCLKGCCSCGSCCKFDEDDSEPVLKGVKLHYT	pGEX6p2	Codon optimised for human expression	Two fragments of pJC150 were PCR amplified using mutation specific primers and assembled by Gibson cloning
pJC256	GST-SDLEVLFQGPLGSPGIQ-Spike(SARS-CoV2, 1237-1273) S1239A	MTACCSCLKGCCSCGSCCKFDEDDSEPVLKGVKLHYT	pGEX6p2	Codon optimised for human expression	Two fragments of pJC150 were PCR amplified using mutation specific primers and assembled by Gibson cloning
pJC257	GST-SDLEVLFQGPLGSPGIQ-Spike(SARS-CoV2, 1237-1273) C1240A	MTSACSCLKGCCSCGSCCKFDEDDSEPVLKGVKLHYT	pGEX6p2	Codon optimised for human expression	Two fragments of pJC150 were PCR amplified using mutation specific primers and assembled by Gibson cloning
pRSFDuet-H6-hVPS26	MGSS-6xHis-SQS-humanVPS26		pRSFDuet-1	Codon optimised for E-coli expression	Provided by Natalya Leneva, Cambridge University
pJC238	human WIPI3-PGAGA-6xHis		pOPT vector (from O. Perisic, MRC-LMB)	Human cDNA sequence	Gibson assembly between PCR amplified vector and insert (from pJC248)
pJC250	human moesin(1-300)-PGAGA-6xHis		pOPT vector (from O. Perisic, MRC-LMB)	Codon optimised for E-coli expression	Gibson assembly between PCR amplified vector and gBlock
pJC258	human SNX27-PGAGA-6xHis isoform2 528 amino acids		pOPT vector (from O. Perisic, MRC-LMB)	Codon optimised for E-coli expression	Gibson assembly between PCR amplified vector and gBlock
pJC248	Human WIPI3-TAGAGAEK-HA		pcDNA3.1+	Human cDNA sequence	Gibson assembly between PCR amplified vector and gBlock
pLGW793	ss-HA-Spike SCoV-2 in pcDNA3.1+		PiggyBac compatible pcDNA3.1+	Codon optimised for human expression
pLGW794	ss-HA-Spike SCoV-2 D/E to A in pcDNA3.1+	Cyto' tail: CCMTSCCSCLKGCCSCGSCCKFAAAASAPVLKGVKLHYT	PiggyBac compatible pcDNA3.1+	Codon optimised for human expression
pLGW796	ss-HA-Spike SCoV-2 K1269A in pcDNA3.1+		PiggyBac compatible pcDNA3.1+	Codon optimised for human expression
pLGW800	ss-HA-Spike SCoV-2 H1271K in pcDNA3.1+		PiggyBac compatible pcDNA3.1+	Codon optimised for human expression
pLGW807	Spike SCoV-2 in pcDNA3.1+		PiggyBac compatible pcDNA3.1+	Codon optimised for human expression
pLGW808	Spike SCoV-2 5D/E,A in pcDNA3.1+	Cyto' tail: CCMTSCCSCLKGCCSCGSCCKFAAAASAPVLKGVKLHYT	PiggyBac compatible pcDNA3.1+	Codon optimised for human expression
pLGW809	Spike SCoV-2 K1269A in pcDNA3.1+		PiggyBac compatible pcDNA3.1+	Codon optimised for human expression
pLGW810	Spike SCoV-2 H1271K in pcDNA3.1+		PiggyBac compatible pcDNA3.1+	Codon optimised for human expression
pLGW817	ss-HA-Spike SCoV-2 MT1237,1238AA in pcDNA3.1+		PiggyBac compatible pcDNA3.1+	Codon optimised for human expression
pLGW819	ss-HA-Spike SCoV-2 PV1263,1264AA in pcDNA3.1+		PiggyBac compatible pcDNA3.1+	Codon optimised for human expression
pLGW829	GST-SDLEVLFQGPLGSPGIQ-Spike(1255-1273) H1271K	KFDEDDSEPVLKGVKLKYT	pGEX6p2	Codon optimised for human expression	Annealed oligos were ligated with pGEX6p2 linearized using EcoRI and XhoI
pLGW833	ss-HA-Spike SCoV-2 T1273A		PiggyBac compatible pcDNA3.1+	Codon optimised for human expression
pJC338	ss-HA-CPD		pEGFP-N1	human cDNA sequence
pJC360	COPB2(1-304)-PGAGA-MBP-His6		pOPT vector (from O. Perisic, MRC-LMB)	Codon optimised for E-coli expression
pJC361	COPB2(1-304)-PGAGA-His6		pOPT vector (from O. Perisic, MRC-LMB)	Codon optimised for E-coli expression
pcDNA6B-nCoV-M-FLAG	M SCoV-2-LESR-FLAG		pcDNA6		Pue-Hui Wang, Shandong University
pJC206	GST-SDLEVLFQGPLGSPGIQ-Spike(SARS-CoV2, 1255-1273) K1269A	KFDEDDSEPVLKGVALHYT	pGEX6p2	Codon optimised for human expression	Annealed oligos were ligated with pGEX6p2 linearized using EcoRI and XhoI
pJC207	GST-SDLEVLFQGPLGSPGIQ-Spike(SARS-CoV2, 1255-1273) L1270A	KFDEDDSEPVLKGVKAHYT	pGEX6p2	Codon optimised for human expression	Annealed oligos were ligated with pGEX6p2 linearized using EcoRI and XhoI
pJC208	GST-SDLEVLFQGPLGSPGIQ-Spike(SARS-CoV2, 1255-1273) H1271A	KFDEDDSEPVLKGVKLAYT	pGEX6p2	Codon optimised for human expression	Annealed oligos were ligated with pGEX6p2 linearized using EcoRI and XhoI
pJC209	GST-SDLEVLFQGPLGSPGIQ-Spike(SARS-CoV2, 1255-1273) Y1272A	KFDEDDSEPVLKGVKLHAT	pGEX6p2	Codon optimised for human expression	Annealed oligos were ligated with pGEX6p2 linearized using EcoRI and XhoI
pJC210	GST-SDLEVLFQGPLGSPGIQ-Spike(SARS-CoV2, 1255-1273) T1273A	KFDEDDSEPVLKGVKLHYA	pGEX6p2	Codon optimised for human expression	Annealed oligos were ligated with pGEX6p2 linearized using EcoRI and XhoI

### Sheet: Antibodies - immunoblotting
Primary Antibodies used for immunoblotting
Target	Host species	Source	Catalog number	Working dilution	RRID
Beta-COP	Rabbit	Abcam	ab2899	1:1000	AB_2081300
Sec23A	Rabbit	Sigma	S7696	1:1000	AB_1079893
Sec24C	Rabbit	Abcam	ab241336	1:1000	AB_11130089
SNX27	Mouse	Abcam	ab77799	1:1000	AB_10673818
Vps35	Goat	Novus	NB100-1397	1:1000	AB_2257186
Moesin	Rabbit	Abcam	ab52490	1:1000	AB_881245
Ezrin	Rabbit	Abcam	ab40839	1:1000	AB_732275
Radixin	Rabbit	Abcam	ab52495	1:1000	AB_882259
α-tubulin	Rat	John Kilmartin MRC LMB	YL1/2	1:250	AB_305328
Spike SARS CoV-2	Mouse	Genetex	GTX632604	1:1000	AB_2864418
VPS26	Rabbit	Abcam	ab23892	1:1000	AB_2215043
SNX27-HRP	Mouse	Abcam	ab203648	1:1000	AB_10673818
6xHis-HRP	Rabbit	Abcam	ab1187	1:5000	AB_298652
HA epitope tag	Rat	Sigma	11867431001	1:1000	AB_390919
Secondary Antibodies used for immunoblotting
Target species	Host species	Source	Catalog number	Working dilution	Conjugation	RRID
Rabbit	Donkey	GE Healthcare	NA934V	1:10000	HRP	AB_772206
Mouse	Sheep	GE Healthcare	NA931V	1:10000	HRP	AB_772210
Rat	Donkey	Abcam	ab150154	1:3000	Alexa Fluor 555	AB_2813834
Mouse	Donkey	Thermo Fischer Scientific	A21202	1:3000	Alexa Fluor 488	AB_141607
Rabbit	Donkey	Thermo Fischer Scientific	A21206	1:3000	Alexa Fluor 488	AB_2535792
Goat	Goat	GE Healthcare	A15999	1:10000	HRP	AB_2534673

### Sheet: Antibodies - IMF
Primary antibodies used for immunofluorescence
Target	Host species	Source	Catalog number	Working dilution	Conjugation	RRID
Calreticulin	Rabbit	Abcam	ab2907	1:200	N/A	AB_303402
Calnexin	Rabbit	Abcam	ab22595	1:1000	N/A	AB_2069006
FLAG epitope tag	Rat	Biolegend	637314	1:1000	Alexa Fluor 594	AB_2810689
HA epitope tag	Rat	Sigma	11867431001	1:300	N/A	AB_390919
HA epitope tag	Mouse	Biolegend	901509	1:1000	Alexa Fluor 488	AB_2565072
HA epitope tag	Mouse	Biolegend	682404	1:1000	Alexa Fluor 647	AB_2566616
SNX27	Mouse	Abcam	ab77799	1:200	N/A	AB_10673818
GM130	Mouse	BD Biosciences	610823	1:300	N/A	AB_398142
TGN46	Sheep	ABD serotec	AHP500G	1:300	N/A	AB_323104
Secondary antibodies used for immunofluorescence
Target species	Host species	Source	Catalog number	Working dilution	Conjugation	RRID
Rabbit	Donkey	Abcam	ab175649	1:300	Alexa Fluor 405	AB_2715515
Rabbit	Donkey	Thermo Fischer Scientific	A31572	1:300	Alexa Fluor 555	AB_162543
Mouse	Donkey	Thermo Fischer Scientific	A31571	1:300	Alexa Fluor 555	AB_162542
Rat	Donkey	Thermo Fischer Scientific	A21208	1:300	Alexa Fluor 488	AB_141709
Rat	Donkey	Abcam	ab150155	1:300	Alexa Fluor 647	AB_2813835
Sheep	Donkey	Thermo Fischer Scientific	A21448	1:300	Alexa Fluor 647	AB_1500712

### Sheet: Antibodies - flow cytometry
Antibodies used for Flow Cytometry
Target	Host species	Source	Catalog number	Working dilution	Conjugation	RRID
HA epitope tag	Mouse	BioLegend	901509	1:1000	Alexa Fluor 488	AB_2565072
HA epitope tag	Mouse	BioLegend	682404	1:1000	Alexa Fluor 647	AB_2566616
FLAG epitope tag	Rat	Biolegend	637314	1:1000	Alexa Fluor 594	AB_2810689
Alex Fluor 488	Rabbit	Thermo Fischer Scientific	A11094	1:67	N/A	AB_221544
Mouse (secondary antibody)	Donkey	Thermo Fischer Scientific	A31571	1:300	Alexa Fluor 647	AB_162542
